# Molecular basis for feedback inhibition of Notch signaling by the Notch regulated ankyrin repeat protein NRARP

**DOI:** 10.1101/645937

**Authors:** Sanchez M. Jarrett, Tom C. M. Seegar, Mark Andrews, Guillaume Adelmant, Jarrod A. Marto, Jon C. Aster, Stephen C. Blacklow

## Abstract

The Notch regulated ankyrin repeat protein (NRARP) is a negative feedback regulator of Notch signaling in higher organisms. The molecular basis for NRARP function, however, has remained elusive. Mass spectrometry-based proteomic studies show that human NRARP associates with the core Notch transcriptional activation complex (NTC), containing the RBPJ transcription factor, the Notch intracellular domain (NICD), and a Mastermind-like co-activator. Binding of NRARP is direct, requires both RBPJ and NICD, and is independent of Mastermind-like proteins or DNA. The X-ray structure of an NRARP/RBPJ/NOTCH1/DNA complex, determined to 3.75 Å resolution, reveals a non-canonical mode of binding in which NRARP extends the NOTCH1 ankyrin-repeat stack by three additional repeats. Mutations of NRARP residues at the binding interface disrupt entry into complexes and suppress feedback inhibition in signaling assays. These studies establish the structural basis for NTC engagement by NRARP and provide insight into its mechanism of feedback inhibition of Notch signaling.
