## Supplementary Table 1 for "Molecular basis for feedback inhibition of Notch signaling by the Notch regulated ankyrin repeat protein NRARP"

### Sheet: Summary Table
Gene Symbol	20151204_SJ_20151105_NRARP Gene Unique Sequences	20151204_SJ_20151009_NRARP Gene Unique Sequences	20151204_SJ_20151105_NRARP Gene Unique Sequences	20151204_SJ_20151009_NRARP Gene Unique Sequences
RBPJ	10	8	5	6
MAML1	10	3	2	5
NOTCH1	12	5	5	9

### Sheet: Protein Summary 1
Protein Accession	Protein Description	Gene Symbol	Tandome Detections	Gene Unique Sequences
gi|148833508|ref|NP_060087.3|	neurogenic locus notch homolog protein 1 preproprotein [Homo sapiens]	NOTCH1	0	12
gi|7661990|ref|NP_055572.1|	mastermind-like protein 1 [Homo sapiens]	MAML1	0	10
gi|42560223|ref|NP_976029.1|	recombining binding protein suppressor of hairless isoform 4 [Homo sapiens]	RBPJ	0	10
gi|31377468|ref|NP_004937.1|	dedicator of cytokinesis protein 2 [Homo sapiens]	DOCK2	0	8
gi|13904870|ref|NP_001000.2|	40S ribosomal protein S5 [Homo sapiens]	RPS5	0	3
gi|51972284|ref|NP_001004354.1|	notch-regulated ankyrin repeat-containing protein [Homo sapiens]	NRARP	0	2
gi|5174703|ref|NP_006107.1|	TGF-beta-activated kinase 1 and MAP3K7-binding protein 1 isoform alpha [Homo sapiens]	TAB1	1	2
gi|15431303|ref|NP_000652.2|	60S ribosomal protein L9 [Homo sapiens]	RPL9P7,RPL9P9,RPL9P8,RPL9	0	2
gi|40789306|ref|NP_955523.1|	protein ZNF365 isoform C [Homo sapiens]	ZNF365	0	1
gi|4506741|ref|NP_001002.1|	40S ribosomal protein S7 [Homo sapiens]	RPS7	0	1
gi|148762940|ref|NP_001073883.2|	protein Daple [Homo sapiens]	CCDC88C	0	1
gi|86991438|ref|NP_001034554.1|	serine/arginine-rich splicing factor 5 [Homo sapiens]	SRSF5	1	1
gi|6912352|ref|NP_036331.1|	protein argonaute-1 [Homo sapiens]	AGO1	0	1
gi|4507691|ref|NP_003487.1|	transformation/transcription domain-associated protein [Homo sapiens]	TRRAP	0	1
gi|57242777|ref|NP_036465.2|	C-Myc-binding protein [Homo sapiens]	MYCBP	0	1
gi|45597175|ref|NP_942568.2|	TBC1 domain family member 9B isoform a [Homo sapiens]	TBC1D9B	0	1
gi|134244285|ref|NP_000426.2|	neurogenic locus notch homolog protein 3 precursor [Homo sapiens]	NOTCH3	0	1
gi|4506649|ref|NP_000958.1|	60S ribosomal protein L3 isoform a [Homo sapiens]	RPL3	0	1
gi|5730027|ref|NP_006550.1|	KH domain-containing, RNA-binding, signal transduction-associated protein 1 [Homo sapiens]	KHDRBS1	1	1
gi|5454090|ref|NP_006271.1|	translocon-associated protein subunit delta isoform 2 precursor [Homo sapiens]	SSR4	0	1
gi|34878735|ref|NP_149438.2|	F-box only protein 44 isoform 1 [Homo sapiens]	FBXO44	0	1
gi|98991767|ref|NP_690000.2|	TGF-beta-activated kinase 1 and MAP3K7-binding protein 3 [Homo sapiens]	TAB3	0	1
gi|5803036|ref|NP_006796.1|	heterogeneous nuclear ribonucleoprotein A0 [Homo sapiens]	HNRNPA0	1	1
gi|118572613|ref|NP_057417.3|	serine/arginine repetitive matrix protein 2 [Homo sapiens]	SRRM2	1	1
gi|6005860|ref|NP_009140.1|	60S ribosomal protein L35 [Homo sapiens]	RPL35	0	1
gi|4506263|ref|NP_000951.1|	prostacyclin receptor [Homo sapiens]	PTGIR	0	1
gi|5902134|ref|NP_009005.1|	coronin-1A [Homo sapiens]	CORO1A	1	1
gi|4759158|ref|NP_004588.1|	small nuclear ribonucleoprotein Sm D2 isoform 1 [Homo sapiens]	SNRPD2	0	1
gi|42544123|ref|NP_973727.1|	splicing factor 1 isoform 3 [Homo sapiens]	SF1	0	1
gi|5803003|ref|NP_006720.1|	protein diaphanous homolog 2 isoform 156 [Homo sapiens]	DIAPH2	0	1

### Sheet: Protein Summary 2
Protein Accession	Protein Description	Gene Symbol	Tandome Detections	Gene Unique Sequences
gi|31377468|ref|NP_004937.1|	dedicator of cytokinesis protein 2 [Homo sapiens]	DOCK2	0	17
gi|33598968|ref|NP_005349.3|	LIM domain only protein 7 isoform 1 [Homo sapiens]	LMO7	0	13
gi|239582755|ref|NP_149043.2|	myosin-Ig [Homo sapiens]	MYO1G	0	10
gi|42560223|ref|NP_976029.1|	recombining binding protein suppressor of hairless isoform 4 [Homo sapiens]	RBPJ	0	8
gi|38569421|ref|NP_001087.2|	ATP-citrate synthase isoform 1 [Homo sapiens]	ACLY	0	6
gi|63162572|ref|NP_005989.3|	T-complex protein 1 subunit gamma isoform a [Homo sapiens]	CCT3	1	6
gi|4503509|ref|NP_003741.1|	eukaryotic translation initiation factor 3 subunit A [Homo sapiens]	EIF3A	0	6
gi|33469968|ref|NP_005907.3|	DNA replication licensing factor MCM7 isoform 1 [Homo sapiens]	MCM7	0	6
gi|4502643|ref|NP_001753.1|	T-complex protein 1 subunit zeta isoform a [Homo sapiens]	CCT6A	1	6
gi|5453539|ref|NP_006443.1|	multifunctional protein ADE2 isoform 2 [Homo sapiens]	PAICS	1	5
gi|51173711|ref|NP_002304.3|	actin-binding LIM protein 1 isoform a [Homo sapiens]	ABLIM1	0	5
gi|24307939|ref|NP_036205.1|	T-complex protein 1 subunit epsilon [Homo sapiens]	CCT5	0	5
gi|148833508|ref|NP_060087.3|	neurogenic locus notch homolog protein 1 preproprotein [Homo sapiens]	NOTCH1	0	5
gi|6631095|ref|NP_002379.2|	DNA replication licensing factor MCM3 [Homo sapiens]	-	0	4
gi|5901926|ref|NP_008937.1|	cleavage and polyadenylation specificity factor subunit 5 [Homo sapiens]	NUDT21	0	4
gi|9257257|ref|NP_059830.1|	WD repeat-containing protein 1 isoform 1 [Homo sapiens]	WDR1	1	4
gi|33239445|ref|NP_003742.2|	eukaryotic translation initiation factor 3 subunit B [Homo sapiens]	EIF3B	0	4
gi|33469917|ref|NP_877423.1|	DNA replication licensing factor MCM4 [Homo sapiens]	MCM4	0	4
gi|54112429|ref|NP_212132.2|	dedicator of cytokinesis protein 7 [Homo sapiens]	DOCK7	0	4
gi|5174703|ref|NP_006107.1|	TGF-beta-activated kinase 1 and MAP3K7-binding protein 1 isoform alpha [Homo sapiens]	TAB1	1	4
gi|5902134|ref|NP_009005.1|	coronin-1A [Homo sapiens]	CORO1A	1	4
gi|112789546|ref|NP_005347.3|	tyrosine-protein kinase Lck precursor [Homo sapiens]	LCK	0	4
gi|94721239|ref|NP_038203.2|	isoleucyl-tRNA synthetase, cytoplasmic [Homo sapiens]	IARS	0	3
gi|209862881|ref|NP_001129512.1|	cleavage and polyadenylation specificity factor subunit 7 isoform 2 [Homo sapiens]	CPSF7	0	3
gi|29826319|ref|NP_001110.2|	alpha-adducin isoform a [Homo sapiens]	ADD1	0	3
gi|7657381|ref|NP_055317.1|	pre-mRNA-processing factor 19 [Homo sapiens]	PRPF19	1	3
gi|109240550|ref|NP_001035879.1|	paraspeckle component 1 [Homo sapiens]	PSPC1	0	3
gi|58331218|ref|NP_056992.4|	serrate RNA effector molecule homolog isoform a [Homo sapiens]	SRRT	1	3
gi|7661990|ref|NP_055572.1|	mastermind-like protein 1 [Homo sapiens]	MAML1	0	3
gi|7706322|ref|NP_057123.1|	homeobox prox 1 [Homo sapiens]	C14orf166	1	3
gi|4503519|ref|NP_003745.1|	eukaryotic translation initiation factor 3 subunit F [Homo sapiens]	EIF3F	1	3
gi|162329583|ref|NP_008938.2|	cleavage and polyadenylation specificity factor subunit 6 [Homo sapiens]	CPSF6	1	3
gi|45439306|ref|NP_001340.2|	aspartyl-tRNA synthetase, cytoplasmic [Homo sapiens]	DARS	0	2
gi|38201623|ref|NP_937884.1|	eukaryotic translation initiation factor 4 gamma 1 isoform 5 [Homo sapiens]	EIF4G1	0	2
gi|4506741|ref|NP_001002.1|	40S ribosomal protein S7 [Homo sapiens]	RPS7	0	2
gi|86991438|ref|NP_001034554.1|	serine/arginine-rich splicing factor 5 [Homo sapiens]	SRSF5	1	2
gi|5031597|ref|NP_005710.1|	actin-related protein 2/3 complex subunit 3 [Homo sapiens]	-	0	2
gi|29789090|ref|NP_061185.1|	protein RCC2 [Homo sapiens]	RCC2	0	2
gi|19923362|ref|NP_006279.2|	thy-1 membrane glycoprotein preproprotein [Homo sapiens]	THY1	1	2
gi|38201714|ref|NP_001410.2|	ELAV-like protein 1 [Homo sapiens]	ELAVL1	1	2
gi|7705433|ref|NP_057175.1|	eukaryotic translation initiation factor 3 subunit L isoform 1 [Homo sapiens]	EIF3L	0	2
gi|5031571|ref|NP_005713.1|	actin-related protein 2 isoform b [Homo sapiens]	ACTR2	1	2
gi|5803036|ref|NP_006796.1|	heterogeneous nuclear ribonucleoprotein A0 [Homo sapiens]	HNRNPA0	1	2
gi|4757952|ref|NP_001782.1|	cell division control protein 42 homolog isoform 1 [Homo sapiens]	CDC42	1	2
gi|14043022|ref|NP_004981.2|	methionyl-tRNA synthetase, cytoplasmic [Homo sapiens]	MARS	0	2
gi|16554585|ref|NP_438171.1|	coronin-2A [Homo sapiens]	CORO2A	1	2
gi|19923345|ref|NP_006038.2|	RNA-binding protein 12 [Homo sapiens]	RBM12	0	2
gi|5031573|ref|NP_005712.1|	actin-related protein 3 [Homo sapiens]	ACTR3	1	2
gi|38373669|ref|NP_004913.2|	protein transport protein Sec24C [Homo sapiens]	SEC24C	0	2
gi|145386517|ref|NP_597728.1|	phostensin [Homo sapiens]	PPP1R18	0	2
gi|238776833|ref|NP_005773.3|	THO complex subunit 4 [Homo sapiens]	ALYREF	1	2
gi|24432106|ref|NP_066997.3|	p30 DBC protein [Homo sapiens]	CCAR2	1	2
gi|5803181|ref|NP_006810.1|	stress-induced-phosphoprotein 1 [Homo sapiens]	STIP1	1	2
gi|4505939|ref|NP_000928.1|	DNA-directed RNA polymerase II subunit RPB1 [Homo sapiens]	POLR2A	1	2
gi|19923142|ref|NP_002256.2|	importin subunit beta-1 [Homo sapiens]	KPNB1	0	2
gi|57242777|ref|NP_036465.2|	C-Myc-binding protein [Homo sapiens]	MYCBP	0	2
gi|4506649|ref|NP_000958.1|	60S ribosomal protein L3 isoform a [Homo sapiens]	RPL3	0	2
gi|18765700|ref|NP_055615.8|	engulfment and cell motility protein 1 isoform 1 [Homo sapiens]	ELMO1	0	2
gi|20070197|ref|NP_005207.2|	dolichyl-diphosphooligosaccharide--protein glycosyltransferase 48 kDa subunit precursor [Homo sapiens]	DDOST	0	2
gi|4506583|ref|NP_002936.1|	replication protein A 70 kDa DNA-binding subunit [Homo sapiens]	RPA1	0	2
gi|4557317|ref|NP_001148.1|	annexin A11 [Homo sapiens]	ANXA11	0	2
gi|68800243|ref|NP_001560.2|	interleukin-1 receptor-associated kinase 1 isoform 1 [Homo sapiens]	IRAK1	0	2
gi|164664518|ref|NP_004388.2|	probable ATP-dependent RNA helicase DDX6 [Homo sapiens]	DDX6	1	2
gi|28872725|ref|NP_002806.2|	26S proteasome non-ATPase regulatory subunit 11 [Homo sapiens]	PSMD11	0	2
gi|4503521|ref|NP_001559.1|	eukaryotic translation initiation factor 3 subunit E [Homo sapiens]	EIF3E	1	2
gi|33356547|ref|NP_004517.2|	DNA replication licensing factor MCM2 [Homo sapiens]	MCM2	0	2
gi|4506635|ref|NP_000985.1|	60S ribosomal protein L32 [Homo sapiens]	RPL32	0	2
gi|57164942|ref|NP_001008938.1|	cytoskeleton-associated protein 5 isoform a [Homo sapiens]	CKAP5	0	2
gi|42544123|ref|NP_973727.1|	splicing factor 1 isoform 3 [Homo sapiens]	SF1	0	2
gi|109452587|ref|NP_775882.2|	family with sequence similarity 98, member B isoform 1 [Homo sapiens]	FAM98B	0	2
gi|4758504|ref|NP_004484.1|	3-hydroxyacyl-CoA dehydrogenase type-2 isoform 1 [Homo sapiens]	HSD17B10	1	1
gi|41349439|ref|NP_055748.2|	protein transport protein Sec31A isoform 1 [Homo sapiens]	-	0	1
gi|71773480|ref|NP_001150.3|	aldehyde oxidase [Homo sapiens]	AOX1	0	1
gi|4758304|ref|NP_004902.1|	protein disulfide-isomerase A4 precursor [Homo sapiens]	PDIA4	0	1
gi|40789306|ref|NP_955523.1|	protein ZNF365 isoform C [Homo sapiens]	ZNF365	0	1
gi|5031569|ref|NP_005727.1|	alpha-centractin [Homo sapiens]	ACTR1A	0	1
gi|40288288|ref|NP_954592.1|	histone-arginine methyltransferase CARM1 [Homo sapiens]	CARM1	0	1
gi|4506699|ref|NP_001015.1|	40S ribosomal protein S21 [Homo sapiens]	RPS21	1	1
gi|5031599|ref|NP_005722.1|	actin-related protein 2/3 complex subunit 2 [Homo sapiens]	ARPC2	0	1
gi|11056061|ref|NP_066932.1|	thymosin beta-4 [Homo sapiens]	TMSB4X	0	1
gi|5730023|ref|NP_006657.1|	ruvB-like 2 [Homo sapiens]	RUVBL2	0	1
gi|4504183|ref|NP_000843.1|	glutathione S-transferase P [Homo sapiens]	GSTP1	0	1
gi|20162566|ref|NP_619646.1|	TTD non-photosensitive 1 protein [Homo sapiens]	MPLKIP	0	1
gi|21361370|ref|NP_002853.2|	glycogen phosphorylase, brain form [Homo sapiens]	PYGB	0	1
gi|39780588|ref|NP_060598.3|	pre-rRNA-processing protein TSR1 homolog [Homo sapiens]	TSR1	0	1
gi|6912352|ref|NP_036331.1|	protein argonaute-1 [Homo sapiens]	AGO1	0	1
gi|4502111|ref|NP_001147.1|	annexin A7 isoform 1 [Homo sapiens]	ANXA7	0	1
gi|9966827|ref|NP_065090.1|	PEST proteolytic signal-containing nuclear protein [Homo sapiens]	PCNP	1	1
gi|11863154|ref|NP_001646.2|	coatomer subunit delta isoform 1 [Homo sapiens]	ARCN1	0	1
gi|47106048|ref|NP_998764.1|	anoctamin-5 isoform a [Homo sapiens]	ANO5	0	1
gi|4506633|ref|NP_000984.1|	60S ribosomal protein L31 isoform 1 [Homo sapiens]	RPL31	0	1
gi|5730027|ref|NP_006550.1|	KH domain-containing, RNA-binding, signal transduction-associated protein 1 [Homo sapiens]	KHDRBS1	1	1
gi|21361657|ref|NP_005304.3|	protein disulfide-isomerase A3 precursor [Homo sapiens]	PDIA3	1	1
gi|168229161|ref|NP_078811.3|	coronin-7 isoform 1 [Homo sapiens]	CORO7	0	1
gi|16554627|ref|NP_060058.1|	WD repeat-containing protein 5 [Homo sapiens]	WDR5	0	1
gi|68160937|ref|NP_005073.2|	E3 ubiquitin/ISG15 ligase TRIM25 [Homo sapiens]	TRIM25	0	1
gi|5174449|ref|NP_006017.1|	histone H1x [Homo sapiens]	H1FX	1	1
gi|223029410|ref|NP_006280.3|	talin-1 [Homo sapiens]	TLN1	0	1
gi|21070997|ref|NP_003147.2|	stromal interaction molecule 1 precursor [Homo sapiens]	STIM1	0	1
gi|71979932|ref|NP_003477.4|	large neutral amino acids transporter small subunit 1 [Homo sapiens]	SLC7A5	1	1
gi|4758476|ref|NP_004801.1|	GRB2-related adapter protein 2 [Homo sapiens]	GRAP2	0	1
gi|77404397|ref|NP_055205.2|	staphylococcal nuclease domain-containing protein 1 [Homo sapiens]	SND1	1	1
gi|14591909|ref|NP_000960.2|	60S ribosomal protein L5 [Homo sapiens]	RPL5	1	1
gi|148536853|ref|NP_004362.2|	coatomer subunit alpha isoform 2 [Homo sapiens]	COPA	0	1
gi|29029559|ref|NP_001307.2|	exportin-2 [Homo sapiens]	CSE1L	1	1
gi|47834348|ref|NP_036424.2|	minor histocompatibility protein HA-1 [Homo sapiens]	ARHGAP45	0	1
gi|62241042|ref|NP_004437.2|	bifunctional aminoacyl-tRNA synthetase [Homo sapiens]	EPRS	0	1
gi|66346679|ref|NP_001018077.1|	plasminogen activator inhibitor 1 RNA-binding protein isoform 1 [Homo sapiens]	SERBP1	1	1
gi|4507751|ref|NP_001062.1|	thymidylate synthase [Homo sapiens]	TYMS	0	1
gi|10801345|ref|NP_037366.1|	eukaryotic translation initiation factor 3 subunit K [Homo sapiens]	EIF3K	0	1
gi|6005846|ref|NP_009215.1|	twinfilin-2 [Homo sapiens]	TWF2	0	1
gi|190684675|ref|NP_006288.2|	DNA repair protein XRCC1 [Homo sapiens]	XRCC1	0	1
gi|167614488|ref|NP_056342.3|	TBC1 domain family member 10B [Homo sapiens]	TBC1D10B	0	1
gi|28626504|ref|NP_113659.3|	fermitin family homolog 3 short form [Homo sapiens]	FERMT3	0	1
gi|56237027|ref|NP_006537.3|	insulin-like growth factor 2 mRNA-binding protein 1 isoform 1 [Homo sapiens]	IGF2BP1	1	1
gi|4507131|ref|NP_003086.1|	small nuclear ribonucleoprotein F [Homo sapiens]	SNRPF	0	1
gi|4505903|ref|NP_002666.1|	protein PML isoform 6 [Homo sapiens]	PML	0	1
gi|55741709|ref|NP_067062.1|	RNA-binding protein 25 [Homo sapiens]	RBM25	1	1
gi|38327039|ref|NP_002145.3|	heat shock 70 kDa protein 4 [Homo sapiens]	HSPA4	1	1
gi|4506685|ref|NP_001008.1|	40S ribosomal protein S13 [Homo sapiens]	RPS13	1	1
gi|45006986|ref|NP_004748.2|	aminoacyl tRNA synthase complex-interacting multifunctional protein 1 isoform a precursor [Homo sapiens]	AIMP1	0	1
gi|15431303|ref|NP_000652.2|	60S ribosomal protein L9 [Homo sapiens]	RPL9P7,RPL9P9,RPL9P8,RPL9	0	1
gi|4885079|ref|NP_005165.1|	ATP synthase subunit gamma, mitochondrial isoform H (heart) precursor [Homo sapiens]	ATP5C1	0	1
gi|28416946|ref|NP_510880.2|	myosin-XVIIIa isoform a [Homo sapiens]	MYO18A	1	1
gi|5031851|ref|NP_005554.1|	stathmin isoform a [Homo sapiens]	STMN1	1	1
gi|5031593|ref|NP_005708.1|	actin-related protein 2/3 complex subunit 5 [Homo sapiens]	ARPC5	1	1
gi|5174529|ref|NP_005902.1|	S-adenosylmethionine synthase isoform type-2 [Homo sapiens]	MAT2A	1	1
gi|27436969|ref|NP_742128.1|	voltage-gated potassium channel subunit beta-2 isoform 2 [Homo sapiens]	KCNAB2	0	1
gi|4557032|ref|NP_002291.1|	L-lactate dehydrogenase B chain [Homo sapiens]	LDHB	1	1
gi|5453595|ref|NP_006358.1|	adenylyl cyclase-associated protein 1 [Homo sapiens]	CAP1	0	1
gi|4504901|ref|NP_002259.1|	importin subunit alpha-4 [Homo sapiens]	KPNA4	0	1
gi|6912634|ref|NP_036555.1|	60S ribosomal protein L13a [Homo sapiens]	RPL13A	1	1
gi|11321634|ref|NP_036252.1|	CD2-associated protein [Homo sapiens]	CD2AP	0	1
gi|205360838|ref|NP_005138.3|	dnaJ homolog subfamily A member 3, mitochondrial isoform 1 [Homo sapiens]	DNAJA3	1	1
gi|4503423|ref|NP_001939.1|	deoxyuridine 5'-triphosphate nucleotidohydrolase, mitochondrial isoform 2 [Homo sapiens]	DUT	0	1
gi|18104948|ref|NP_000973.2|	60S ribosomal protein L21 [Homo sapiens]	RPL21	0	1
gi|5454158|ref|NP_006286.1|	valyl-tRNA synthetase [Homo sapiens]	VARS	0	1
gi|12056465|ref|NP_001427.2|	rRNA 2'-O-methyltransferase fibrillarin [Homo sapiens]	FBL	0	1
gi|10716563|ref|NP_001737.1|	calnexin precursor [Homo sapiens]	CANX	1	1
gi|27477041|ref|NP_036437.1|	AP-2 complex subunit alpha-2 isoform 2 [Homo sapiens]	AP2A2	0	1
gi|46049092|ref|NP_006166.3|	nebulin-related-anchoring protein isoform C [Homo sapiens]	NRAP	0	1
gi|86990441|ref|NP_059672.2|	serine/threonine-protein kinase MARK2 isoform a [Homo sapiens]	MARK2	0	1
gi|5729953|ref|NP_006591.1|	nuclear migration protein nudC [Homo sapiens]	NUDC	0	1
gi|5730041|ref|NP_006695.1|	suppressor of G2 allele of SKP1 homolog isoform SGT1A [Homo sapiens]	SUGT1	0	1
gi|66933016|ref|NP_000875.2|	inosine-5'-monophosphate dehydrogenase 2 [Homo sapiens]	IMPDH2	0	1
gi|7657649|ref|NP_055362.1|	tropomodulin-3 [Homo sapiens]	TMOD3	1	1
gi|31377750|ref|NP_060268.2|	YTH domain family protein 1 [Homo sapiens]	YTHDF1	0	1
gi|4502901|ref|NP_001825.1|	clathrin light chain B isoform a [Homo sapiens]	CLTB	0	1
gi|116734847|ref|NP_000019.2|	glycogen debranching enzyme isoform 1 [Homo sapiens]	AGL	0	1
gi|291327466|ref|NP_060873.4|	mRNA-decapping enzyme 1A [Homo sapiens]	DCP1A	0	1
gi|31543670|ref|NP_796376.2|	synaptotagmin-2 [Homo sapiens]	SYT2	0	1
gi|56788364|ref|NP_065194.2|	gamma-tubulin complex component 6 [Homo sapiens]	TUBGCP6	0	1
gi|18201905|ref|NP_000166.2|	glucose-6-phosphate isomerase isoform 2 [Homo sapiens]	GPI	1	1
gi|18491024|ref|NP_005691.2|	dipeptidyl peptidase 3 [Homo sapiens]	DPP3	0	1
gi|21361478|ref|NP_055944.2|	septin-6 isoform B [Homo sapiens]	SEPT6	0	1
gi|4506179|ref|NP_002777.1|	proteasome subunit alpha type-1 isoform 2 [Homo sapiens]	PSMA1	0	1
gi|118572599|ref|NP_037373.2|	FH1/FH2 domain-containing protein 1 [Homo sapiens]	FHOD1	0	1
gi|5174447|ref|NP_006089.1|	guanine nucleotide-binding protein subunit beta-2-like 1 [Homo sapiens]	RACK1	1	1
gi|27477134|ref|NP_079199.2|	nuclear pore membrane glycoprotein 210 precursor [Homo sapiens]	NUP210	0	1
gi|61744477|ref|NP_001012680.1|	4F2 cell-surface antigen heavy chain isoform b [Homo sapiens]	SLC3A2	1	1
gi|4758756|ref|NP_004528.1|	nucleosome assembly protein 1-like 1 [Homo sapiens]	NAP1L1	0	1
gi|41327708|ref|NP_957705.1|	crumbs homolog 1 isoform 1 precursor [Homo sapiens]	CRB1	0	1
gi|5031601|ref|NP_005711.1|	actin-related protein 2/3 complex subunit 1B [Homo sapiens]	ARPC1B	1	1
gi|26667191|ref|NP_001213.2|	calcium/calmodulin-dependent protein kinase type II subunit gamma isoform 4 [Homo sapiens]	CAMK2G	0	1
gi|5729991|ref|NP_006494.1|	26S protease regulatory subunit 6B isoform 1 [Homo sapiens]	PSMC4	0	1
gi|148352329|ref|NP_001011553.2|	septin-7 isoform 2 [Homo sapiens]	-	0	1
gi|11641247|ref|NP_071738.1|	Golgi-associated plant pathogenesis-related protein 1 [Homo sapiens]	GLIPR2	0	1
gi|6005860|ref|NP_009140.1|	60S ribosomal protein L35 [Homo sapiens]	RPL35	0	1
gi|25470886|ref|NP_061832.2|	DAZ-associated protein 1 isoform b [Homo sapiens]	DAZAP1	1	1
gi|118572613|ref|NP_057417.3|	serine/arginine repetitive matrix protein 2 [Homo sapiens]	SRRM2	1	1
gi|4505185|ref|NP_002406.1|	macrophage migration inhibitory factor [Homo sapiens]	MIF	1	1
gi|4506005|ref|NP_002700.1|	serine/threonine-protein phosphatase PP1-beta catalytic subunit isoform 1 [Homo sapiens]	PPP1CB	0	1
gi|4505763|ref|NP_000282.1|	phosphoglycerate kinase 1 [Homo sapiens]	PGK1	1	1
gi|42716275|ref|NP_057368.3|	CCR4-NOT transcription complex subunit 1 isoform a [Homo sapiens]	CNOT1	0	1
gi|4757900|ref|NP_004334.1|	calreticulin precursor [Homo sapiens]	CALR	1	1
gi|8923900|ref|NP_061156.1|	N-acylneuraminate cytidylyltransferase [Homo sapiens]	CMAS	0	1
gi|4506567|ref|NP_003790.1|	mRNA cap guanine-N7 methyltransferase [Homo sapiens]	RNMT	0	1
gi|71773329|ref|NP_001146.2|	annexin A6 isoform 1 [Homo sapiens]	ANXA6	0	1
gi|34485727|ref|NP_005328.2|	nck-associated protein 1-like isoform 1 [Homo sapiens]	NCKAP1L	0	1
gi|20149524|ref|NP_003160.2|	transcription elongation factor SPT5 isoform a [Homo sapiens]	SUPT5H	0	1
gi|21361144|ref|NP_002795.2|	26S protease regulatory subunit 6A [Homo sapiens]	PSMC3	0	1
gi|119395758|ref|NP_005210.3|	protein diaphanous homolog 1 isoform 1 [Homo sapiens]	DIAPH1	0	1
gi|14917109|ref|NP_004059.2|	AP-2 complex subunit mu isoform a [Homo sapiens]	AP2M1	0	1
gi|55741641|ref|NP_065789.1|	kinase D-interacting substrate of 220 kDa [Homo sapiens]	KIDINS220	1	1
gi|116089284|ref|NP_689810.3|	fibrous sheath-interacting protein 1 [Homo sapiens]	FSIP1	0	1
gi|11321601|ref|NP_002618.1|	6-phosphofructokinase type C isoform 1 [Homo sapiens]	PFKP	0	1
gi|4502303|ref|NP_001688.1|	ATP synthase subunit O, mitochondrial precursor [Homo sapiens]	ATP5O	0	1
gi|4507217|ref|NP_003124.1|	signal recognition particle 9 kDa protein isoform 2 [Homo sapiens]	SRP9	0	1
gi|5031815|ref|NP_005539.1|	lysyl-tRNA synthetase isoform 2 [Homo sapiens]	KARS	0	1
gi|23510448|ref|NP_006730.2|	DNA replication licensing factor MCM5 [Homo sapiens]	MCM5	0	1
gi|4757880|ref|NP_004716.1|	mitotic checkpoint protein BUB3 isoform a [Homo sapiens]	BUB3	1	1
gi|18860916|ref|NP_036387.2|	5'-3' exoribonuclease 2 [Homo sapiens]	XRN2	0	1
gi|4503507|ref|NP_001406.1|	eukaryotic translation initiation factor 2 subunit 3 [Homo sapiens]	EIF2S3	0	1
gi|4503477|ref|NP_001950.1|	elongation factor 1-beta [Homo sapiens]	EEF1B2	0	1
gi|51972284|ref|NP_001004354.1|	notch-regulated ankyrin repeat-containing protein [Homo sapiens]	NRARP	0	1
gi|49640009|ref|NP_003307.3|	E3 ubiquitin-protein ligase TTC3 [Homo sapiens]	TTC3	0	1
gi|4505641|ref|NP_002583.1|	proliferating cell nuclear antigen [Homo sapiens]	PCNA	0	1
gi|33356128|ref|NP_078837.3|	N-alpha-acetyltransferase 16, NatA auxiliary subunit isoform 1 [Homo sapiens]	NAA16	0	1
gi|24638454|ref|NP_733765.1|	sarcoplasmic/endoplasmic reticulum calcium ATPase 2 isoform b [Homo sapiens]	ATP2A2	1	1
gi|42476299|ref|NP_056390.2|	PERQ amino acid-rich with GYF domain-containing protein 2 isoform b [Homo sapiens]	GIGYF2	0	1
gi|157502193|ref|NP_002808.3|	26S proteasome non-ATPase regulatory subunit 13 isoform 1 [Homo sapiens]	PSMD13	0	1
gi|4506703|ref|NP_001017.1|	40S ribosomal protein S24 isoform c [Homo sapiens]	RPS24	0	1
gi|148727247|ref|NP_003472.2|	ubiquitin carboxyl-terminal hydrolase 5 isoform 2 [Homo sapiens]	USP5	0	1
gi|166197706|ref|NP_056268.2|	THUMP domain-containing protein 3 [Homo sapiens]	THUMPD3	0	1
gi|19923399|ref|NP_036429.2|	ras GTPase-activating protein-binding protein 2 isoform a [Homo sapiens]	G3BP2	0	1
gi|28557677|ref|NP_115834.1|	PHD finger protein 6 isoform 1 [Homo sapiens]	PHF6	0	1
gi|10863945|ref|NP_066964.1|	X-ray repair cross-complementing protein 5 [Homo sapiens]	XRCC5	0	1
gi|4759158|ref|NP_004588.1|	small nuclear ribonucleoprotein Sm D2 isoform 1 [Homo sapiens]	SNRPD2	0	1
gi|9506713|ref|NP_061856.1|	H/ACA ribonucleoprotein complex subunit 1 [Homo sapiens]	GAR1	1	1
gi|4503513|ref|NP_003748.1|	eukaryotic translation initiation factor 3 subunit I [Homo sapiens]	EIF3I	0	1
gi|41352721|ref|NP_510968.2|	proton-coupled amino acid transporter 1 [Homo sapiens]	SLC36A1	0	1
gi|7706326|ref|NP_057131.1|	pre-mRNA branch site protein p14 [Homo sapiens]	SF3B6	1	1
gi|24797095|ref|NP_722546.1|	pyrroline-5-carboxylate reductase 1, mitochondrial isoform 2 [Homo sapiens]	PYCR1	0	1
gi|11321585|ref|NP_002065.1|	guanine nucleotide-binding protein G(I)/G(S)/G(T) subunit beta-1 [Homo sapiens]	GNB1	1	1
gi|4758158|ref|NP_004395.1|	septin-2 [Homo sapiens]	SEPT2	0	1

### Sheet: Protein Summary 3
Protein Accession	Protein Description	Gene Symbol	Tandome Detections	Gene Unique Sequences
gi|239582755|ref|NP_149043.2|	myosin-Ig [Homo sapiens]	MYO1G	0	13
gi|31377468|ref|NP_004937.1|	dedicator of cytokinesis protein 2 [Homo sapiens]	DOCK2	0	9
gi|68800243|ref|NP_001560.2|	interleukin-1 receptor-associated kinase 1 isoform 1 [Homo sapiens]	IRAK1	0	7
gi|148833508|ref|NP_060087.3|	neurogenic locus notch homolog protein 1 preproprotein [Homo sapiens]	NOTCH1	0	5
gi|42560223|ref|NP_976029.1|	recombining binding protein suppressor of hairless isoform 4 [Homo sapiens]	RBPJ	0	5
gi|5174703|ref|NP_006107.1|	TGF-beta-activated kinase 1 and MAP3K7-binding protein 1 isoform alpha [Homo sapiens]	TAB1	1	3
gi|13904870|ref|NP_001000.2|	40S ribosomal protein S5 [Homo sapiens]	RPS5	0	2
gi|7661990|ref|NP_055572.1|	mastermind-like protein 1 [Homo sapiens]	MAML1	0	2
gi|134244285|ref|NP_000426.2|	neurogenic locus notch homolog protein 3 precursor [Homo sapiens]	NOTCH3	0	2
gi|51972284|ref|NP_001004354.1|	notch-regulated ankyrin repeat-containing protein [Homo sapiens]	NRARP	0	2
gi|16554585|ref|NP_438171.1|	coronin-2A [Homo sapiens]	CORO2A	1	2
gi|33598968|ref|NP_005349.3|	LIM domain only protein 7 isoform 1 [Homo sapiens]	LMO7	0	2
gi|88759348|ref|NP_078822.3|	RING finger protein 219 [Homo sapiens]	RNF219	0	1
gi|4505939|ref|NP_000928.1|	DNA-directed RNA polymerase II subunit RPB1 [Homo sapiens]	POLR2A	1	1
gi|5803036|ref|NP_006796.1|	heterogeneous nuclear ribonucleoprotein A0 [Homo sapiens]	HNRNPA0	1	1
gi|118572613|ref|NP_057417.3|	serine/arginine repetitive matrix protein 2 [Homo sapiens]	SRRM2	1	1
gi|4506741|ref|NP_001002.1|	40S ribosomal protein S7 [Homo sapiens]	RPS7	0	1
gi|164664518|ref|NP_004388.2|	probable ATP-dependent RNA helicase DDX6 [Homo sapiens]	DDX6	1	1
gi|4506263|ref|NP_000951.1|	prostacyclin receptor [Homo sapiens]	PTGIR	0	1
gi|6806890|ref|NP_033665.1|	galectin-9 isoform long [Homo sapiens]	LGALS9	0	1
gi|4506649|ref|NP_000958.1|	60S ribosomal protein L3 isoform a [Homo sapiens]	RPL3	0	1
gi|15431303|ref|NP_000652.2|	60S ribosomal protein L9 [Homo sapiens]	RPL9P7,RPL9P9,RPL9P8,RPL9	0	1
gi|5454090|ref|NP_006271.1|	translocon-associated protein subunit delta isoform 2 precursor [Homo sapiens]	SSR4	0	1
gi|25470886|ref|NP_061832.2|	DAZ-associated protein 1 isoform b [Homo sapiens]	DAZAP1	1	1
gi|13399298|ref|NP_064455.1|	immunoglobulin lambda-like polypeptide 1 isoform a precursor [Homo sapiens]	IGLL1	0	1
gi|19923345|ref|NP_006038.2|	RNA-binding protein 12 [Homo sapiens]	RBM12	0	1
gi|14550407|ref|NP_000054.2|	complement C2 isoform 1 preproprotein [Homo sapiens]	C2	0	1
gi|42716275|ref|NP_057368.3|	CCR4-NOT transcription complex subunit 1 isoform a [Homo sapiens]	CNOT1	0	1
gi|11321585|ref|NP_002065.1|	guanine nucleotide-binding protein G(I)/G(S)/G(T) subunit beta-1 [Homo sapiens]	GNB1	1	1

### Sheet: Protein Summary 4
Protein Accession	Protein Description	Gene Symbol	Tandome Detections	Gene Unique Sequences
gi|148833508|ref|NP_060087.3|	neurogenic locus notch homolog protein 1 preproprotein [Homo sapiens]	NOTCH1	0	9
gi|42560223|ref|NP_976029.1|	recombining binding protein suppressor of hairless isoform 4 [Homo sapiens]	RBPJ	0	6
gi|5174703|ref|NP_006107.1|	TGF-beta-activated kinase 1 and MAP3K7-binding protein 1 isoform alpha [Homo sapiens]	TAB1	1	6
gi|7661990|ref|NP_055572.1|	mastermind-like protein 1 [Homo sapiens]	MAML1	0	5
gi|31377468|ref|NP_004937.1|	dedicator of cytokinesis protein 2 [Homo sapiens]	DOCK2	0	2
gi|239582755|ref|NP_149043.2|	myosin-Ig [Homo sapiens]	MYO1G	0	2
gi|15431293|ref|NP_002939.2|	60S ribosomal protein L15 [Homo sapiens]	RPL15	1	1
gi|58331218|ref|NP_056992.4|	serrate RNA effector molecule homolog isoform a [Homo sapiens]	SRRT	1	1
gi|4506741|ref|NP_001002.1|	40S ribosomal protein S7 [Homo sapiens]	RPS7	0	1
gi|18104948|ref|NP_000973.2|	60S ribosomal protein L21 [Homo sapiens]	RPL21	0	1
gi|57242777|ref|NP_036465.2|	C-Myc-binding protein [Homo sapiens]	MYCBP	0	1
gi|112293285|ref|NP_006708.2|	spindlin-1 [Homo sapiens]	SPIN1	1	1
gi|71773480|ref|NP_001150.3|	aldehyde oxidase [Homo sapiens]	AOX1	0	1
gi|4506649|ref|NP_000958.1|	60S ribosomal protein L3 isoform a [Homo sapiens]	RPL3	0	1
gi|62420888|ref|NP_037511.2|	dipeptidyl peptidase 2 preproprotein [Homo sapiens]	DPP7	1	1
gi|146134388|ref|NP_062535.2|	YLP motif-containing protein 1 [Homo sapiens]	YLPM1	0	1
gi|13904870|ref|NP_001000.2|	40S ribosomal protein S5 [Homo sapiens]	RPS5	0	1
gi|298566204|ref|NP_201574.3|	dermokine isoform 2 precursor [Homo sapiens]	DMKN	0	1
gi|109240550|ref|NP_001035879.1|	paraspeckle component 1 [Homo sapiens]	PSPC1	0	1
gi|4502643|ref|NP_001753.1|	T-complex protein 1 subunit zeta isoform a [Homo sapiens]	CCT6A	1	1
gi|4502847|ref|NP_001271.1|	cold-inducible RNA-binding protein [Homo sapiens]	CIRBP	0	1
gi|51972284|ref|NP_001004354.1|	notch-regulated ankyrin repeat-containing protein [Homo sapiens]	NRARP	0	1
gi|29171734|ref|NP_036286.2|	protein argonaute-2 isoform 1 [Homo sapiens]	AGO2	1	1
gi|4759158|ref|NP_004588.1|	small nuclear ribonucleoprotein Sm D2 isoform 1 [Homo sapiens]	SNRPD2	0	1
gi|33239445|ref|NP_003742.2|	eukaryotic translation initiation factor 3 subunit B [Homo sapiens]	EIF3B	0	1
gi|5729991|ref|NP_006494.1|	26S protease regulatory subunit 6B isoform 1 [Homo sapiens]	PSMC4	0	1

### Sheet: Protein Summary CTRL1
Protein Accession	Protein Description	Gene Symbol	Tandome Detections	Gene Unique Sequences
gi|4501885|ref|NP_001092.1|	actin, cytoplasmic 1 [Homo sapiens]	ACTB	58	0
gi|15208660|ref|NP_003132.2|	E3 ubiquitin-protein ligase TRIM21 [Homo sapiens]	TRIM21	16	3
gi|10863927|ref|NP_066953.1|	peptidyl-prolyl cis-trans isomerase A [Homo sapiens]	PPIA	6	2
gi|4504445|ref|NP_002127.1|	heterogeneous nuclear ribonucleoprotein A1 isoform a [Homo sapiens]	HNRNPA1	20	1
gi|13129110|ref|NP_077007.1|	methylosome protein 50 [Homo sapiens]	WDR77	25	3
gi|6005814|ref|NP_009202.1|	serine/threonine-protein kinase 38 [Homo sapiens]	STK38	6	2
gi|94158594|ref|NP_064618.3|	manganese-dependent ADP-ribose/CDP-alcohol diphosphatase [Homo sapiens]	ADPRM	0	1
gi|110618244|ref|NP_001036068.1|	lysine-specific demethylase 5A [Homo sapiens]	KDM5A	0	2
gi|203098098|ref|NP_065910.3|	protein Shroom3 [Homo sapiens]	SHROOM3	12	1
gi|56699409|ref|NP_002130.2|	heterogeneous nuclear ribonucleoprotein G isoform 1 [Homo sapiens]	RBMX	11	0
gi|13699824|ref|NP_004514.2|	kinesin-like protein KIF11 [Homo sapiens]	KIF11	20	2
gi|5729877|ref|NP_006588.1|	heat shock cognate 71 kDa protein isoform 1 [Homo sapiens]	HSPA8	58	1
gi|100913206|ref|NP_001348.2|	ATP-dependent RNA helicase A [Homo sapiens]	DHX9	10	1
gi|12667788|ref|NP_002464.1|	myosin-9 [Homo sapiens]	MYH9	2	1
gi|4507125|ref|NP_003082.1|	small nuclear ribonucleoprotein-associated proteins B and B' isoform B [Homo sapiens]	SNRPB	8	0
gi|29788785|ref|NP_821133.1|	tubulin beta chain [Homo sapiens]	TUBB	36	0
gi|4502891|ref|NP_001284.1|	methylosome subunit pICln [Homo sapiens]	CLNS1A	6	1
gi|4506625|ref|NP_000981.1|	60S ribosomal protein L27a [Homo sapiens]	RPL27A	11	1
gi|4758138|ref|NP_004387.1|	probable ATP-dependent RNA helicase DDX5 [Homo sapiens]	DDX5	19	0
gi|14110414|ref|NP_002129.2|	heterogeneous nuclear ribonucleoprotein D0 isoform c [Homo sapiens]	HNRNPD	12	1
gi|5031753|ref|NP_005511.1|	heterogeneous nuclear ribonucleoprotein H [Homo sapiens]	HNRNPH1	38	0
gi|4759160|ref|NP_004166.1|	small nuclear ribonucleoprotein Sm D3 [Homo sapiens]	SNRPD3	10	1
gi|24475847|ref|NP_006460.2|	influenza virus NS1A-binding protein [Homo sapiens]	IVNS1ABP	7	1
gi|4504301|ref|NP_003529.1|	histone H4 [Homo sapiens]	HIST1H4C,HIST1H4B,HIST1H4A,HIST4H4,HIST1H4F,HIST1H4E,HIST1H4D,HIST1H4K,HIST1H4J,HIST1H4I,HIST1H4H,HIST1H4L,HIST2H4B,HIST2H4A	43	1
gi|194018513|ref|NP_001030014.2|	patched domain-containing protein 3 [Homo sapiens]	PTCHD3	0	1
gi|58530840|ref|NP_004406.2|	desmoplakin isoform I [Homo sapiens]	DSP	35	1
gi|15431290|ref|NP_000966.2|	60S ribosomal protein L11 isoform 1 [Homo sapiens]	RPL11	16	1
gi|62122917|ref|NP_001014364.1|	filaggrin-2 [Homo sapiens]	FLG2	19	1
gi|14389309|ref|NP_116093.1|	tubulin alpha-1C chain [Homo sapiens]	TUBA1C	30	0
gi|4504447|ref|NP_002128.1|	heterogeneous nuclear ribonucleoproteins A2/B1 isoform A2 [Homo sapiens]	HNRNPA2B1	43	2
gi|4503471|ref|NP_001393.1|	elongation factor 1-alpha 1 [Homo sapiens]	EEF1A1	39	0
gi|16751921|ref|NP_444513.1|	dermcidin preproprotein [Homo sapiens]	DCD	53	1
gi|15718687|ref|NP_000996.2|	40S ribosomal protein S3 [Homo sapiens]	RPS3	51	2
gi|20070220|ref|NP_006100.2|	protein arginine N-methyltransferase 5 isoform a [Homo sapiens]	PRMT5	51	5
gi|308387374|ref|NP_001184147.1|	cAMP-specific 3',5'-cyclic phosphodiesterase 4D isoform PDE4D5 [Homo sapiens]	PDE4D	46	0
gi|14165435|ref|NP_112552.1|	heterogeneous nuclear ribonucleoprotein K isoform b [Homo sapiens]	HNRNPK	42	1
gi|7657443|ref|NP_055337.1|	protocadherin-11 X-linked isoform a precursor [Homo sapiens]	-	0	0
gi|4506691|ref|NP_001011.1|	40S ribosomal protein S16 [Homo sapiens]	RPS16	13	1
gi|7669492|ref|NP_002037.2|	glyceraldehyde-3-phosphate dehydrogenase [Homo sapiens]	GAPDH	29	1
gi|310132058|ref|XP_003120877.1|	PREDICTED: immunoglobulin kappa locus-like [Homo sapiens]	-	0	0
gi|4505995|ref|NP_002697.1|	protein phosphatase 1B isoform 1 [Homo sapiens]	PPM1B	1	1
gi|34098946|ref|NP_004550.2|	nuclease-sensitive element-binding protein 1 [Homo sapiens]	YBX1	35	1

### Sheet: Protein Summary CTRL2
Protein Accession	Protein Description	Gene Symbol	Tandome Detections	Gene Unique Sequences
gi|4501885|ref|NP_001092.1|	actin, cytoplasmic 1 [Homo sapiens]	ACTB	58	0
gi|4506585|ref|NP_002937.1|	replication protein A 32 kDa subunit [Homo sapiens]	RPA2	0	1
gi|15055539|ref|NP_002943.2|	40S ribosomal protein S2 [Homo sapiens]	RPS2	11	1
gi|4504445|ref|NP_002127.1|	heterogeneous nuclear ribonucleoprotein A1 isoform a [Homo sapiens]	HNRNPA1	20	0
gi|13129110|ref|NP_077007.1|	methylosome protein 50 [Homo sapiens]	WDR77	25	3
gi|6005814|ref|NP_009202.1|	serine/threonine-protein kinase 38 [Homo sapiens]	STK38	6	1
gi|4506707|ref|NP_001019.1|	40S ribosomal protein S25 [Homo sapiens]	RPS25	23	1
gi|5729877|ref|NP_006588.1|	heat shock cognate 71 kDa protein isoform 1 [Homo sapiens]	HSPA8	58	1
gi|52632383|ref|NP_001524.2|	heterogeneous nuclear ribonucleoprotein L isoform a [Homo sapiens]	HNRNPL	17	1
gi|4885225|ref|NP_005234.1|	RNA-binding protein EWS isoform 2 [Homo sapiens]	EWSR1	10	1
gi|29788785|ref|NP_821133.1|	tubulin beta chain [Homo sapiens]	TUBB	36	1
gi|4502891|ref|NP_001284.1|	methylosome subunit pICln [Homo sapiens]	CLNS1A	6	1
gi|23510356|ref|NP_113668.2|	serine/threonine-protein kinase RIO1 isoform 1 [Homo sapiens]	RIOK1	2	2
gi|4758138|ref|NP_004387.1|	probable ATP-dependent RNA helicase DDX5 [Homo sapiens]	DDX5	19	0
gi|5031753|ref|NP_005511.1|	heterogeneous nuclear ribonucleoprotein H [Homo sapiens]	HNRNPH1	38	0
gi|4504447|ref|NP_002128.1|	heterogeneous nuclear ribonucleoproteins A2/B1 isoform A2 [Homo sapiens]	HNRNPA2B1	43	4
gi|4506623|ref|NP_000979.1|	60S ribosomal protein L27 [Homo sapiens]	RPL27	5	1
gi|14389309|ref|NP_116093.1|	tubulin alpha-1C chain [Homo sapiens]	TUBA1C	30	0
gi|11968182|ref|NP_072045.1|	40S ribosomal protein S18 [Homo sapiens]	RPS18	24	1
gi|156630992|ref|NP_001096123.1|	OTU domain-containing protein 4 isoform 3 [Homo sapiens]	OTUD4	3	1
gi|7657015|ref|NP_055121.1|	tRNA-splicing ligase RtcB homolog [Homo sapiens]	RTCB	8	1
gi|4507361|ref|NP_003179.1|	mitogen-activated protein kinase kinase kinase 7 isoform A [Homo sapiens]	MAP3K7	2	1
gi|15718687|ref|NP_000996.2|	40S ribosomal protein S3 [Homo sapiens]	RPS3	51	1
gi|20070220|ref|NP_006100.2|	protein arginine N-methyltransferase 5 isoform a [Homo sapiens]	PRMT5	51	3
gi|14165435|ref|NP_112552.1|	heterogeneous nuclear ribonucleoprotein K isoform b [Homo sapiens]	HNRNPK	42	2
gi|7669492|ref|NP_002037.2|	glyceraldehyde-3-phosphate dehydrogenase [Homo sapiens]	GAPDH	29	1
gi|4503571|ref|NP_001419.1|	alpha-enolase isoform 1 [Homo sapiens]	ENO1	14	1
gi|4826998|ref|NP_005057.1|	splicing factor, proline- and glutamine-rich [Homo sapiens]	SFPQ	10	2
gi|55956788|ref|NP_005372.2|	nucleolin [Homo sapiens]	NCL	24	1
